# The mutational constraint spectrum quantified from variation in 141,456 humans

**DOI:** 10.1101/531210

**Authors:** Konrad J. Karczewski, Laurent C. Francioli, Grace Tiao, Beryl B. Cummings, Jessica Alföldi, Qingbo Wang, Ryan L. Collins, Kristen M. Laricchia, Andrea Ganna, Daniel P. Birnbaum, Laura D. Gauthier, Harrison Brand, Matthew Solomonson, Nicholas A. Watts, Daniel Rhodes, Moriel Singer-Berk, Eleina M. England, Eleanor G. Seaby, Jack A. Kosmicki, Raymond K. Walters, Katherine Tashman, Yossi Farjoun, Eric Banks, Timothy Poterba, Arcturus Wang, Cotton Seed, Nicola Whiffin, Jessica X. Chong, Kaitlin E. Samocha, Emma Pierce-Hoffman, Zachary Zappala, Anne H. O’Donnell-Luria, Eric Vallabh Minikel, Ben Weisburd, Monkol Lek, James S. Ware, Christopher Vittal, Irina M. Armean, Louis Bergelson, Kristian Cibulskis, Kristen M. Connolly, Miguel Covarrubias, Stacey Donnelly, Steven Ferriera, Stacey Gabriel, Jeff Gentry, Namrata Gupta, Thibault Jeandet, Diane Kaplan, Christopher Llanwarne, Ruchi Munshi, Sam Novod, Nikelle Petrillo, David Roazen, Valentin Ruano-Rubio, Andrea Saltzman, Molly Schleicher, Jose Soto, Kathleen Tibbetts, Charlotte Tolonen, Gordon Wade, Michael E. Talkowski, Genome Aggregation Database (gnomAD) Consortium, Benjamin M. Neale, Mark J. Daly, Daniel G. MacArthur

## Abstract

Genetic variants that inactivate protein-coding genes are a powerful source of information about the phenotypic consequences of gene disruption: genes critical for an organism’s function will be depleted for such variants in natural populations, while non-essential genes will tolerate their accumulation. However, predicted loss-of-function (pLoF) variants are enriched for annotation errors, and tend to be found at extremely low frequencies, so their analysis requires careful variant annotation and very large sample sizes^1^. Here, we describe the aggregation of 125,748 exomes and 15,708 genomes from human sequencing studies into the Genome Aggregation Database (gnomAD). We identify 443,769 high-confidence pLoF variants in this cohort after filtering for sequencing and annotation artifacts. Using an improved human mutation rate model, we classify human protein-coding genes along a spectrum representing tolerance to inactivation, validate this classification using data from model organisms and engineered human cells, and show that it can be used to improve gene discovery power for both common and rare diseases.
