## Supplementary Dataset 10 for "The mutational constraint spectrum quantified from variation in 141,456 humans": 531210_file13

context	ref	alt	methylation_level	mu_snp
AAA	A	C	0	1.8303e-09
AAA	A	G	0	3.0288e-09
AAA	A	T	0	1.0670e-09
AAC	A	C	0	1.3911e-09
AAC	A	G	0	5.2457e-09
AAC	A	T	0	1.3560e-09
AAG	A	C	0	1.4983e-09
AAG	A	G	0	3.9291e-09
AAG	A	T	0	9.4450e-10
AAT	A	C	0	1.2703e-09
AAT	A	G	0	7.7544e-09
AAT	A	T	0	1.5138e-09
ACA	C	A	0	2.9409e-09
ACA	C	G	0	2.3710e-09
ACA	C	T	0	9.3201e-09
ACC	C	A	0	5.7034e-09
ACC	C	G	0	2.4639e-09
ACC	C	T	0	9.9720e-09
ACG	C	A	0	6.6879e-09
ACG	C	G	0	4.9426e-09
ACG	C	T	0	2.6612e-08
ACG	C	T	1	1.0750e-07
ACG	C	T	2	1.4169e-07
ACT	C	A	0	2.0967e-09
ACT	C	G	0	3.0337e-09
ACT	C	T	0	7.9566e-09
CAA	A	C	0	1.9615e-09
CAA	A	G	0	3.8238e-09
CAA	A	T	0	9.1862e-10
CAC	A	C	0	1.8485e-09
CAC	A	G	0	5.0796e-09
CAC	A	T	0	1.4118e-09
CAG	A	C	0	1.6210e-09
CAG	A	G	0	5.2348e-09
CAG	A	T	0	1.1632e-09
CAT	A	C	0	2.0022e-09
CAT	A	G	0	1.1275e-08
CAT	A	T	0	2.3466e-09
CCA	C	A	0	2.1462e-09
CCA	C	G	0	1.7760e-09
CCA	C	T	0	6.7244e-09
CCC	C	A	0	3.0275e-09
CCC	C	G	0	3.2054e-09
CCC	C	T	0	8.5724e-09
CCG	C	A	0	5.1901e-09
CCG	C	G	0	5.3627e-09
CCG	C	T	0	2.0993e-08
CCG	C	T	1	8.2387e-08
CCG	C	T	2	1.2483e-07
CCT	C	A	0	1.7092e-09
CCT	C	G	0	2.6842e-09
CCT	C	T	0	8.1422e-09
GAA	A	C	0	1.2103e-09
GAA	A	G	0	3.0181e-09
GAA	A	T	0	9.4166e-10
GAC	A	C	0	1.0495e-09
GAC	A	G	0	4.2353e-09
GAC	A	T	0	1.8684e-09
GAG	A	C	0	1.2532e-09
GAG	A	G	0	3.1245e-09
GAG	A	T	0	1.1340e-09
GAT	A	C	0	1.0943e-09
GAT	A	G	0	5.3443e-09
GAT	A	T	0	2.9242e-09
GCA	C	A	0	3.3394e-09
GCA	C	G	0	1.6675e-09
GCA	C	T	0	6.8845e-09
GCC	C	A	0	3.7538e-09
GCC	C	G	0	2.2808e-09
GCC	C	T	0	8.6359e-09
GCG	C	A	0	8.8520e-09
GCG	C	G	0	3.9695e-09
GCG	C	T	0	1.4846e-08
GCG	C	T	1	7.0178e-08
GCG	C	T	2	1.2296e-07
GCT	C	A	0	2.0008e-09
GCT	C	G	0	2.3044e-09
GCT	C	T	0	7.7891e-09
TAA	A	C	0	1.3516e-09
TAA	A	G	0	4.1342e-09
TAA	A	T	0	1.8172e-09
TAC	A	C	0	1.0244e-09
TAC	A	G	0	6.1812e-09
TAC	A	T	0	1.1486e-09
TAG	A	C	0	1.0799e-09
TAG	A	G	0	5.1781e-09
TAG	A	T	0	1.0818e-09
TAT	A	C	0	1.1890e-09
TAT	A	G	0	1.1196e-08
TAT	A	T	0	1.8687e-09
TCA	C	A	0	2.3099e-09
TCA	C	G	0	2.1414e-09
TCA	C	T	0	5.7989e-09
TCC	C	A	0	2.5995e-09
TCC	C	G	0	2.5440e-09
TCC	C	T	0	7.6664e-09
TCG	C	A	0	5.1503e-09
TCG	C	G	0	5.5213e-09
TCG	C	T	0	1.9329e-08
TCG	C	T	1	7.2389e-08
TCG	C	T	2	1.0005e-07
TCT	C	A	0	2.6557e-09
TCT	C	G	0	3.5919e-09
TCT	C	T	0	5.5597e-09
